# Global BioID-based SARS-CoV-2 proteins proximal interactome unveils novel ties between viral polypeptides and host factors involved in multiple COVID19-associated mechanisms

**DOI:** 10.1101/2020.08.28.272955

**Authors:** Estelle M.N. Laurent, Yorgos Sofianatos, Anastassia Komarova, Jean-Pascal Gimeno, Payman Samavarchi Tehrani, Dae-Kyum Kim, Hala Abdouni, Marie Duhamel, Patricia Cassonnet, Jennifer J. Knapp, Da Kuang, Aditya Chawla, Dayag Sheykhkarimli, Ashyad Rayhan, Roujia Li, Oxana Pogoutse, David E. Hill, Michael A. Calderwood, Pascal Falter-Braun, Patrick Aloy, Ulrich Stelzl, Marc Vidal, Anne-Claude Gingras, Georgios A. Pavlopoulos, Sylvie Van Der Werf, Isabelle Fournier, Frederick P. Roth, Michel Salzet, Caroline Demeret, Yves Jacob, Etienne Coyaud

## Abstract

The worldwide SARS-CoV-2 outbreak poses a serious challenge to human societies and economies. SARS-CoV-2 proteins orchestrate complex pathogenic mechanisms that underlie COVID-19 disease. Thus, understanding how viral polypeptides rewire host protein networks enables better-founded therapeutic research. In complement to existing proteomic studies, in this study we define the first proximal interaction network of SARS-CoV-2 proteins, at the whole proteome level in human cells. Applying a proximity-dependent biotinylation (BioID)-based approach greatly expanded the current knowledge by detecting interactions within poorly soluble compartments, transient, and/or of weak affinity in living cells. Our BioID study was complemented by a stringent filtering and uncovered 2,128 unique cellular targets (1,717 not previously associated with SARS-CoV-1 or 2 proteins) connected to the N- and C-ter BioID-tagged 28 SARS-CoV-2 proteins by a total of 5,415 (5,236 new) proximal interactions. In order to facilitate data exploitation, an innovative interactive 3D web interface was developed to allow customized analysis and exploration of the landscape of interactions (accessible at http://www.sars-cov-2-interactome.org/). Interestingly, 342 membrane proteins including interferon and interleukin pathways factors, were associated with specific viral proteins. We uncovered ORF7a and ORF7b protein proximal partners that could be related to anosmia and ageusia symptoms. Moreover, comparing proximal interactomes in basal and infection-mimicking conditions (poly(I:C) treatment) allowed us to detect novel links with major antiviral response pathway components, such as ORF9b with MAVS and ISG20; N with PKR and TARB2; NSP2 with RIG-I and STAT1; NSP16 with PARP9-DTX3L. Altogether, our study provides an unprecedented comprehensive resource for understanding how SARS-CoV-2 proteins orchestrate host proteome remodeling and innate immune response evasion, which can inform development of targeted therapeutic strategies.
