## Supplemental Table 4 for "Global BioID-based SARS-CoV-2 proteins proximal interactome unveils novel ties between viral polypeptides and host factors involved in multiple COVID19-associated mechanisms"

### Sheet: Supplemental table 1
Symbol	NCBI accession for protein	Synthesized ORF name	Cloned into pEntry vectors	Cloned into BioID plasmids		CDS (nt)	protein (aa)	CDS sequence
ORF1A/B	NC_045512.2_prot_YP_009724389.1_1	Split into the following 16 ORFS:				21.291	7.096
		NSP1	Jacob lab	Coyaud/Jacob		543	180	ATGGAGAGCCTGGTGCCTGGCTTCAACGAAAAGACCCACGTGCAGCTGTCTCTGCCAGTGCTGCAGGTGCGCGACGTGCTGGTGAGGGGATTCGGTGACTCTGTGGAGGAAGTGCTGTCTGAAGCTAGACAGCACCTGAAGGATGGTACCTGCGGACTGGTGGAGGTGGAAAAGGGCGTGCTGCCCCAGCTGGAGCAGCCTTACGTGTTCATCAAGCGCAGCGATGCTAGGACTGCTCCCCACGGACACGTGATGGTGGAACTGGTGGCCGAGCTGGAAGGTATCCAGTACGGTCGCTCCGGAGAGACCCTGGGTGTGCTGGTGCCACACGTGGGTGAAATCCCCGTGGCTTACAGAAAGGTGCTGCTGCGTAAGAACGGAAACAAGGGTGCCGGCGGA…
		NSP2	Roth lab	Gingras lab		1.92	639	ATGGCTTACACCCGCTACGTGGACAACAACTTCTGCGGTCCCGACGGCTACCCTCTGGAATGCATCAAGGACCTGCTGGCTAGAGCTGGCAAGGCTAGCTGCACCCTGTCCGAGCAGCTGGACTTCATCGACACCAAGAGAGGAGTGTACTGCTGCCGTGAGCACGAACACGAGATCGCTTGGTACACCGAAAGATCCGAGAAGTCTTACGAGCTGCAGACCCCATTCGAAATCAAGCTGGCCAAGAAGTTCGACACCTTCAACGGCGAGTGCCCAAACTTCGTGTTCCCCCTGAACAGCATCATCAAGACCATCCAGCCCCGTGTGGAGAAGAAGAAGCTGGACGGATTCATGGGTCGCATCCGCAGCGTGTACCCAGTGGCTAGCCCCAACGAATGC…
		NSP3 (Plpro)	Jacob lab	Coyaud/Jacob		5.841	1946	ATGGCCCCTACCAAGGTGACCTTCGGAGACGACACCGTGATCGAGGTGCAGGGTTACAAGAGCGTGAACATCACCTTCGAGCTGGACGAACGCATCGACAAGGTGCTGAACGAAAAGTGCTCCGCTTACACCGTGGAGCTGGGCACCGAGGTGAACGAATTCGCCTGCGTGGTGGCCGACGCTGTGATCAAGACCCTGCAGCCAGTGTCCGAACTGCTGACCCCTCTGGGTATCGACCTGGACGAGTGGTCTATGGCTACCTACTACCTGTTCGACGAGAGCGGCGAATTCAAGCTGGCCTCTCACATGTACTGCAGCTTCTACCCTCCCGACGAAGACGAGGAAGAGGGTGACTGCGAAGAGGAAGAGTTCGAGCCTTCCACTCAGTACGAGTACGGC…
		NSP4	Roth lab	Gingras lab		1.506	501	ATGAAGATCGTGAACAACTGGCTGAAGCAGCTGATCAAGGTGACCCTGGTGTTCCTGTTCGTGGCCGCTATCTTCTACCTGATCACCCCTGTGCACGTGATGAGCAAGCACACCGACTTCAGCTCCGAGATCATCGGCTACAAGGCCATCGACGGCGGAGTGACCAGAGACATCGCTTCCACCGACACCTGCTTCGCCAACAAGCACGCTGACTTCGACACCTGGTTCTCCCAGAGAGGTGGCTCTTACACCAACGACAAGGCCTGCCCACTGATCGCCGCTGTGATCACCCGTGAAGTGGGATTCGTGGTGCCTGGCCTGCCAGGAACCATCCTGAGAACCACCAACGGTGACTTCCTGCACTTCCTGCCACGCGTGTTCAGCGCCGTGGGCAACATC…
		NSP5	Roth lab	Gingras lab		924	307	ATGTCCGGATTCCGCAAGATGGCCTTCCCTTCTGGCAAGGTGGAGGGCTGCATGGTGCAGGTGACCTGCGGAACCACCACCCTGAACGGTCTGTGGCTGGACGACGTGGTGTACTGCCCCAGGCACGTGATCTGCACCTCTGAGGACATGCTGAACCCTAACTACGAAGACCTGCTGATCAGAAAGAGCAACCACAACTTCCTGGTGCAGGCCGGTAACGTGCAGCTGCGTGTGATCGGCCACTCTATGCAGAACTGCGTGCTGAAGCTGAAGGTGGACACCGCTAACCCCAAGACCCCTAAGTACAAGTTCGTGAGAATCCAGCCTGGTCAGACCTTCTCCGTGCTGGCCTGCTACAACGGAAGCCCATCCGGCGTGTACCAGTGCGCTATGCGTCCC…
		NSP6	Roth lab	Gingras lab		876	291	ATGAGCGCCGTGAAGAGAACCATCAAGGGAACCCACCACTGGCTGCTGCTGACCATCCTGACCTCCCTGCTGGTGCTGGTGCAGTCTACCCAGTGGAGCCTGTTCTTCTTCCTGTACGAGAACGCCTTCCTGCCCTTCGCTATGGGTATCATCGCCATGTCCGCCTTCGCTATGATGTTCGTGAAGCACAAGCACGCTTTCCTGTGCCTGTTCCTGCTGCCATCCCTGGCCACCGTGGCTTACTTCAACATGGTGTACATGCCCGCCTCTTGGGTCATGCGCATCATGACCTGGCTGGACATGGTGGACACCAGCCTGTCCGGCTTCAAGCTGAAGGACTGCGTGATGTACGCCTCTGCTGTGGTGCTGCTGATCCTGATGACCGCTAGAACCGTGTAC…
		NSP7	Roth lab	Gingras lab		255	84	ATGAGCAAGATGTCCGACGTGAAGTGCACCTCCGTGGTGCTGCTGTCTGTGCTGCAGCAGCTGCGCGTGGAGAGCTCCTCTAAGCTGTGGGCCCAGTGCGTGCAGCTGCACAACGACATCCTGCTGGCCAAGGACACCACCGAGGCTTTCGAAAAGATGGTGTCTCTGCTGAGCGTGCTGCTGTCCATGCAGGGAGCTGTGGACATCAACAAGCTGTGCGAGGAAATGCTGGACAACAGGGCTACCCTGCAGTAA
		NSP8	Roth lab	Gingras lab		600	199	ATGGCCATCGCTAGCGAGTTCAGCTCCCTGCCTTCCTACGCCGCTTTCGCCACCGCTCAGGAGGCTTACGAACAGGCCGTGGCTAACGGCGACTCCGAAGTGGTGCTGAAGAAGCTGAAGAAGTCCCTGAACGTGGCCAAGTCTGAGTTCGACAGAGACGCCGCTATGCAGCGTAAGCTGGAAAAGATGGCCGACCAGGCTATGACCCAGATGTACAAGCAGGCTCGCTCTGAGGACAAGAGGGCTAAGGTGACCAGCGCCATGCAGACCATGCTGTTCACCATGCTGCGCAAGCTGGACAACGACGCTCTGAACAACATCATCAACAACGCCAGAGACGGCTGCGTGCCCCTGAACATCATCCCTCTGACCACCGCCGCTAAGCTGATGGTGGTCATC…
		NSP9	Roth lab	Gingras lab		345	114	ATGAACAACGAGCTGAGCCCTGTGGCCCTGAGACAGATGTCTTGTGCTGCTGGTACCACCCAGACCGCTTGCACCGACGACAACGCCCTGGCTTACTACAACACCACCAAGGGCGGAAGATTCGTGCTGGCCCTGCTGTCTGACCTGCAGGACCTGAAGTGGGCTCGTTTCCCCAAGAGCGACGGTACCGGCACCATCTACACCGAGCTGGAACCCCCTTGCAGATTCGTGACCGACACCCCAAAGGGCCCCAAGGTGAAGTACCTGTACTTCATCAAGGGACTGAACAACCTGAACAGAGGAATGGTGCTGGGTAGCCTGGCTGCTACCGTGAGGCTGCAGTAA
		NSP10	Roth lab	Gingras lab		423	140	ATGGCTGGTAACGCTACTGAGGTGCCTGCTAACAGCACCGTGCTGTCCTTCTGCGCCTTCGCTGTGGACGCCGCTAAGGCCTACAAGGACTACCTGGCTTCCGGCGGACAGCCTATCACCAACTGCGTGAAGATGCTGTGCACCCACACCGGAACCGGTCAGGCCATCACCGTGACCCCAGAGGCTAACATGGACCAGGAATCTTTCGGTGGCGCCAGCTGCTGCCTGTACTGCAGATGCCACATCGACCACCCCAACCCTAAGGGTTTCTGCGACCTGAAGGGCAAGTACGTGCAGATCCCAACCACCTGCGCTAACGACCCCGTGGGATTCACCCTGAAGAACACCGTGTGCACCGTGTGCGGAATGTGGAAGGGCTACGGATGCTCTTGCGACCAG…
		NSP12	Roth lab	Gingras lab		2.76	919	ATGTCCGCCGCTAGACTGACTCCTTGTGGTACTGGCACCTCTACTGACGTGGTGTACAGGGCCTTCGACATCTACAACGACAAGGTGGCCGGATTCGCTAAGTTCCTGAAGACCAACTGCTGCCGCTTCCAGGAGAAGGACGAAGACGACAACCTGATCGACTCTTACTTCGTGGTGAAGAGGCACACCTTCAGCAACTACCAGCACGAGGAAACCATCTACAACCTGCTGAAGGACTGCCCCGCCGTGGCTAAGCACGACTTCTTCAAGTTCCGCATCGACGGTGACATGGTGCCTCACATCAGCCGCCAGAGGCTGACCAAGTACACCATGGCCGACCTGGTGTACGCTCTGAGGCACTTCGACGAGGGCAACTGCGACACCCTGAAGGAAATCCTG…
		NSP13	Roth lab	Gingras lab		1.809	602	ATGGCCGTGGGCGCTTGCGTGCTGTGCAACTCTCAGACCAGCCTGAGATGTGGAGCTTGCATCCGCAGGCCTTTCCTGTGCTGCAAGTGCTGCTACGACCACGTGATCAGCACCTCCCACAAGCTGGTGCTGTCCGTGAACCCATACGTGTGCAACGCTCCTGGTTGTGACGTGACTGACGTGACCCAGCTGTACCTGGGCGGAATGAGCTACTACTGCAAGTCCCACAAGCCCCCTATCAGCTTCCCACTGTGCGCTAACGGCCAGGTGTTCGGACTGTACAAGAACACCTGCGTGGGCTCCGACAACGTGACCGACTTCAACGCCATCGCTACCTGCGACTGGACCAACGCCGGAGACTACATCCTGGCTAACACCTGCACCGAAAGGCTGAAGCTG…
		NSP14	Roth lab	Gingras lab		1.587	528	ATGGCTGAGAACGTGACCGGTCTGTTCAAGGACTGCTCTAAGGTCATCACTGGTCTGCACCCAACTCAGGCTCCAACCCACCTGTCTGTGGACACCAAGTTCAAGACCGAAGGACTGTGCGTGGACATCCCCGGTATCCCTAAGGACATGACCTACCGCAGGCTGATCTCCATGATGGGCTTCAAGATGAACTACCAGGTGAACGGATACCCTAACATGTTCATCACCAGAGAGGAAGCTATCCGCCACGTGAGGGCCTGGATCGGTTTCGACGTGGAAGGTTGCCACGCTACCAGAGAAGCTGTGGGTACCAACCTGCCACTGCAGCTGGGCTTCTCTACCGGAGTGAACCTGGTGGCTGTGCCTACCGGCTACGTGGACACCCCAAACAACACCGAC…
		NSP15	Roth lab	Gingras lab		1.044	347	ATGTCTCTGGAGAACGTGGCCTTCAACGTGGTGAACAAGGGTCACTTCGACGGTCAGCAGGGCGAAGTGCCTGTGAGCATCATCAACAACACCGTGTACACCAAGGTGGACGGCGTGGACGTGGAGCTGTTCGAAAACAAGACCACCCTGCCAGTGAACGTGGCCTTCGAGCTGTGGGCTAAGCGCAACATCAAGCCCGTGCCTGAAGTGAAGATCCTGAACAACCTGGGAGTGGACATCGCCGCTAACACCGTGATCTGGGACTACAAGAGGGACGCCCCCGCTCACATCAGCACCATCGGCGTGTGCTCCATGACCGACATCGCCAAGAAGCCTACCGAGACCATCTGCGCTCCACTGACCGTGTTCTTCGACGGAAGAGTGGACGGTCAGGTGGAC…
		NSP16	Roth lab	Gingras lab		900	299	ATGTCTTCCCAGGCTTGGCAGCCTGGAGTGGCTATGCCTAACCTGTACAAGATGCAGCGTATGCTGCTGGAGAAGTGCGACCTGCAGAACTACGGAGACTCCGCCACCCTGCCCAAGGGTATCATGATGAACGTGGCTAAGTACACCCAGCTGTGCCAGTACCTGAACACCCTGACCCTGGCCGTGCCTTACAACATGCGCGTGATCCACTTCGGTGCTGGTTCTGACAAGGGAGTGGCTCCAGGTACCGCTGTGCTGAGACAGTGGCTGCCCACCGGTACCCTGCTGGTGGACTCTGACCTGAACGACTTCGTGTCTGATGCTGACAGCACCCTGATCGGCGACTGTGCTACTGTGCACACCGCTAACAAGTGGGACCTGATCATCTCTGACATGTAC…
S		S	Roth lab	Gingras lab		3.822	1.273	ATGTTCGTGTTCCTGGTGCTGCTGCCACTGGTGAGCTCCCAGTGCGTGAACCTGACCACCAGAACCCAGCTGCCACCTGCCTACACCAACTCCTTCACCAGGGGCGTGTACTACCCAGACAAGGTGTTCAGATCCAGCGTGCTGCACTCTACCCAGGACCTGTTCCTGCCATTCTTCTCTAACGTGACCTGGTTCCACGCCATCCACGTGTCTGGAACCAACGGCACCAAGAGATTCGACAACCCAGTGCTGCCATTCAACGACGGCGTGTACTTCGCTTCTACCGAGAAGTCTAACATCATCAGGGGTTGGATCTTCGGAACCACCCTGGACTCTAAGACCCAGTCTCTGCTGATCGTGAACAACGCTACCAACGTGGTGATCAAGGTGTGCGAGTTC…
Orf3a	NC_045512.2_prot_YP_009724391.1_4	Orf3a	Jacob lab	Coyaud/Jacob		828	275	ATGGACCTGTTCATGAGAATCTTCACCATCGGCACCGTGACCCTGAAGCAGGGAGAGATCAAGGACGCCACCCCTTCTGACTTCGTGCGTGCCACCGCTACCATCCCAATCCAGGCTAGCCTGCCCTTCGGATGGCTGATCGTGGGTGTGGCCCTGCTGGCCGTGTTCCAGTCCGCCTCTAAGATCATCACCCTGAAGAAGAGGTGGCAGCTGGCTCTGTCCAAGGGTGTGCACTTCGTGTGCAACCTGCTGCTGCTGTTCGTGACCGTGTACTCACACCTGCTGCTGGTGGCTGCTGGTCTGGAGGCTCCATTCCTGTACCTGTACGCTCTGGTGTACTTCCTGCAGAGCATCAACTTCGTGCGCATCATCATGAGGCTGTGGCTGTGCTGGAAGTGC…
Orf3b		Orf3b	Roth lab	Gingras lab		174	58	ATGGCCTACTGCTGGCGCTGCACCAGCTGCTGCTTCTCCGAGAGGTTCCAGAACCACAACCCCCAGAAGGAAATGGCTACCTCTACCCTGCAGGGTTGTTCTCTGTGCCTGCAGCTGGCTGTGGTGGTGTGCAACAGCCTGCTGACCCCCTTCGCTAGATGCTGCTGGCCTTAA
E	NC_045512.2_prot_YP_009724392.1_5	E	Jacob lab	Coyaud/Jacob		228	75	ATGTACTCTTTCGTGAGCGAGGAAACCGGCACCCTGATCGTGAACTCCGTGCTGCTGTTCCTGGCCTTCGTGGTGTTCCTGCTGGTGACCCTGGCTATCCTGACCGCTCTGAGACTGTGCGCTTACTGCTGCAACATCGTGAACGTGTCCCTGGTGAAGCCCTCTTTCTACGTGTACAGCCGCGTGAAGAACCTGAACAGCTCCAGGGTGCCTGACCTGCTGGTGTAA
M	NC_045512.2_prot_YP_009724393.1_6	M	Jacob lab	Coyaud/Jacob		669	222	ATGGCTGACTCTAACGGTACCATCACCGTGGAGGAACTGAAGAAGCTGCTGGAGCAGTGGAACCTGGTCATCGGCTTCCTGTTCCTGACCTGGATCTGCCTGCTGCAGTTCGCCTACGCTAACCGCAACAGGTTCCTGTACATCATCAAGCTGATCTTCCTGTGGCTGCTGTGGCCTGTGACCCTGGCTTGCTTCGTGCTGGCTGCCGTGTACCGCATCAACTGGATCACCGGCGGAATCGCCATCGCTATGGCCTGCCTGGTGGGCCTGATGTGGCTGTCTTACTTCATCGCTAGCTTCAGGCTGTTCGCCAGAACCCGTTCCATGTGGTCTTTCAACCCCGAGACCAACATCCTGCTGAACGTGCCTCTGCACGGAACCATCCTGACCAGACCACTG…
Orf6	NC_045512.2_prot_YP_009724394.1_7	6	Roth lab	Gingras lab		186	61	ATGTTCCACCTGGTGGACTTCCAGGTGACCATCGCCGAGATCCTGCTGATCATCATGCGCACCTTCAAGGTGTCTATCTGGAACCTGGACTACATCATCAACCTGATCATCAAGAACCTGAGCAAGTCCCTGACCGAGAACAAGTACAGCCAGCTGGACGAGGAACAGCCCATGGAAATCGACTAA
Orf7a	NC_045512.2_prot_YP_009724395.1_8	Orf7a	Jacob lab	Coyaud/Jacob		366	121	ATGAAGATCATCCTGTTCCTGGCCCTGATCACCCTGGCTACCTGCGAGCTGTACCACTACCAGGAATGCGTGCGCGGTACCACCGTGCTGCTGAAGGAGCCTTGCAGCTCCGGCACCTACGAAGGAAACTCCCCCTTCCACCCTCTGGCCGACAACAAGTTCGCTCTGACCTGCTTCTCTACTCAGTTCGCCTTCGCTTGCCCTGATGGTGTGAAGCACGTGTACCAGCTGCGCGCCAGGTCTGTGAGCCCAAAGCTGTTCATCAGACAGGAGGAAGTGCAGGAGCTGTACAGCCCCATCTTCCTGATCGTGGCCGCTATCGTGTTCATCACCCTGTGCTTCACCCTGAAGCGTAAGACCGAATAA
Orf7b	NC_045512.2_prot_YP_009725296.1_9	Orf7b	Roth lab	Gingras lab		132	43	ATGATCGAGCTGAGCCTGATCGACTTCTACCTGTGCTTCCTGGCCTTCCTGCTGTTCCTGGTGCTGATCATGCTGATCATCTTCTGGTTCTCCCTGGAGCTGCAGGACCACAACGAAACCTGCCACGCTTAA
Orf8	NC_045512.2_prot_YP_009724396.1_10	Orf8	Roth lab	Gingras lab		366	121	ATGAAGTTCCTGGTGTTCCTGGGTATCATCACCACCGTGGCCGCTTTCCACCAGGAGTGCTCTCTGCAGAGCTGCACCCAGCACCAGCCATACGTGGTGGATGACCCATGCCCTATCCACTTCTACAGCAAGTGGTACATCAGAGTGGGAGCTAGGAAGTCCGCTCCTCTGATCGAGCTGTGCGTGGACGAAGCCGGCAGCAAGTCCCCAATCCAGTACATCGACATCGGAAACTACACCGTGTCTTGCCTGCCATTCACCATCAACTGCCAGGAACCCAAGCTGGGCTCCCTGGTGGTGAGATGCTCTTTCTACGAGGACTTCCTGGAATACCACGACGTGCGTGTGGTGCTGGACTTCATCTAA
N	NC_045512.2_prot_YP_009724397.2_11	N	Pasteur Institute	Coyaud/Jacob		1.263	419	ATGAGCGATAATGGACCCCAGAATCAGCGCAACGCCCCACGCATTACCTTCGGAGGACCAAGCGATAGCACCGGCAGCAATCAGAATGGCGAACGAAGCGGAGCCCGAAGCAAACAGCGACGACCACAGGGACTGCCAAACAACACCGCCAGTTGGTTTACCGCTCTGACCCAGCACGGCAAAGAGGACCTGAAGTTTCCACGAGGACAGGGCGTGCCCATCAACACCAATAGCAGCCCAGACGACCAGATCGGCTACTATCGACGAGCCACACGACGCATTCGAGGCGGCGACGGAAAGATGAAGGATCTGAGCCCACGCTGGTACTTCTACTACCTCGGAACAGGACCAGAGGCCGGACTGCCATATGGTGCCAACAAGGATGGCATCATCTGGGTT…
Orf9a		Orf9b	Roth lab	Gingras lab		294	98	ATGGACCCAAAGATCTCTGAAATGCACCCCGCTCTGAGACTGGTGGACCCTCAGATCCAGCTGGCCGTGACCCGCATGGAAAACGCTGTGGGCAGGGACCAGAACAACGTGGGACCCAAGGTGTACCCTATCATCCTGAGACTGGGCAGCCCTCTGTCCCTGAACATGGCCCGTAAGACCCTGAACAGCCTGGAGGACAAGGCCTTCCAGCTGACCCCAATCGCTGTGCAGATGACCAAGCTGGCCACCACCGAGGAACTGCCCGACGAATTCGTGGTGGTGACCGTGAAGTAA
Orf14		Orf14	Roth lab	Gingras lab		222	73	ATGCTGCAATCGTGCTACAACTTCCTCAAGGAACAACATTGCCAAAAGGCTTCTACGCAGAAGGGAGCAGAGGCGGCAGTCAAGCCTCTTCTCGTTCCTCATCACGTAGTCGCAACAGTTCAAGAAATTCAACTCCAGGCAGCAGTAGGGGAACTTCTCCTGCTAGAATGGCTGGCAATGGCGGTGATGCTGCTCTTGCTTTGCTGCTGCTTGACAGATTGA
Orf10	NC_045512.2_prot_YP_009725255.1_12	Orf10	Roth lab	Gingras lab		117	38	ATGGGCTACATCAACGTGTTCGCCTTCCCCTTCACCATCTACAGCCTGCTGCTGTGCCGCATGAACTCCAGGAACTACATCGCTCAGGTGGACGTGGTGAACTTCAACCTGACCTAA
